# A CRISPRi Library Screen in Group B *Streptococcus* Identifies Surface Immunogenic Protein (Sip) as a Mediator of Multiple Host Interactions

**DOI:** 10.1101/2024.12.06.627252

**Authors:** K Firestone, KP Gopalakrishna, LM Rogers, A Peters, JA Gaddy, C Nichols, MH Hall, HN Varela, SM Carlin, GH Hillebrand, EJ Giacobe, DM Aronoff, TA Hooven

**Author notes:** Authors contributed equally (K Firestone, KP Gopalakrishna).

## Abstract

Group B *Streptococcus* (GBS; *Streptococcus agalactiae*) is an important pathobiont capable of colonizing various host environments, contributing to severe perinatal infections. Surface proteins play critical roles in GBS-host interactions, yet comprehensive studies of these proteins’ functions have been limited by genetic manipulation challenges. This study leveraged a CRISPR interference (CRISPRi) library to target genes encoding surface-trafficked proteins in GBS, identifying their roles in modulating macrophage cytokine responses. Bioinformatic analysis of 654 GBS genomes revealed 66 conserved surface protein genes. Using a GBS strain expressing chromosomally integrated dCas9, we generated and validated CRISPRi strains targeting these genes. THP-1 macrophage-like cells were exposed to ethanol-killed GBS variants, and pro-inflammatory cytokines TNF-α and IL-1β were measured. Notably, knockdown of the *sip* gene, encoding the Surface Immunogenic Protein (Sip), significantly increased IL-1β secretion, implicating Sip in caspase-1-dependent regulation. Further, Δ*sip* mutants demonstrated impaired biofilm formation, reduced adherence to human fetal membranes, and diminished uterine persistence in a mouse colonization model. These findings suggest Sip modulates GBS-host interactions critical for pathogenesis, underscoring its potential as a therapeutic target or vaccine component.
