## Supplemental Data 1 for "A CRISPRi Library Screen in Group B *Streptococcus* Identifies Surface Immunogenic Protein (Sip) as a Mediator of Multiple Host Interactions"

### Sheet: CNCTC Signal Peptide Genes
CRISPRi Library Gene Number	Gene Locus (RefSeq)	JGI Gene ID	Annotation	Gene Name If Available	Conserved
1	W903_RS00060	2630714981	D-alanyl-D-alanine carboxypeptidase family protein		Yes
2	W903_RS00250	2630715019	CHAP domain protein	pcsB	Yes
3	W903_RS00325	2630715034	peptidase M23 family protein	zooA	Yes
4	W903_RS00330	2630715035	lysM domain protein	sip	Yes
5	W903_RS00340	2630715037	bacterial extracellular solute-binding family protein		Yes
6	W903_RS00945	2630715161	hypothetical protein		Yes
7	W903_RS00955	2630715163	amino ABC transporter, permease , 3-TM region, His/Glu/Gln/Arg/opine family domain protein		Yes
8	W903_RS00960	2630715164	hypothetical protein		Yes
9	W903_RS01005	2630715173	D-alanyl-D-alanine carboxypeptidase family protein		Yes
10	W903_RS01010	2630715174	D-alanyl-D-alanine carboxypeptidase family protein		Yes
11	W903_RS01015	2630715175	bacterial extracellular solute-binding s, 5 Middle family protein		Yes
12	W903_RS01235	2630715218	bacterial extracellular solute-binding s, 5 Middle family protein		Yes
13	W903_RS01695	2630715309	bacterial extracellular solute-binding s, 3 family protein		Yes
14	W903_RS02110	2630715393	hypothetical protein		Yes
15	W903_RS02170	2630715408	LPXTG cell wall anchor domain protein		No
16	W903_RS02175	2630715409	LPXTG cell wall anchor domain protein	bag	No
17	W903_RS02180	2630715410	putative cross-wall-targeting lipoprotein signal		No
18	W903_RS02330	2630715440	alpha/beta hydrolase fold family protein		Yes
19	W903_RS02375	2630715449	LPXTG cell wall anchor domain protein		Yes
20	W903_RS02440	2630715463	basic membrane family protein		Yes
21	W903_RS02535	2630715482	C5a peptidase		Yes
22	W903_RS02690	2630715513	hypothetical protein		No
23	W903_RS02790	2630715535	hypothetical protein		Yes
24	W903_RS03470	2630715676	yodA lipocalin-like domain protein	adcA	Yes
25	W903_RS03610	2630715705	DNA/RNA non-specific endonuclease family protein		Yes
26	W903_RS04005	2630715785	hypothetical protein		Yes
27	W903_RS04095	2630715803	putative lipoprotein		Yes
28	W903_RS04185	2630715821	hypothetical protein		Yes
29	W903_RS04210	2630715827	NLPA lipofamily protein		Yes
30	W903_RS04365	2630715858	PPIC-type PPIASE domain protein	prsA	Yes
31	W903_RS04490	2630715881	coagulase family protein		No
32	W903_RS04495	2630715882	hypothetical protein		Yes
33	W903_RS04710	2630715925	hypothetical protein		No
34	W903_RS04760	2630715935	hypothetical protein		Yes
35	W903_RS04835	2630715949	histidine triad domain protein		Yes
36	W903_RS04955	2630715974	basic membrane family protein		Yes
37	W903_RS05000	2630715983	hypothetical protein		Yes
38	W903_RS05105	2630716003	bacterial extracellular solute-binding s, 5 Middle family protein		Yes
39	W903_RS05170	2630716016	phosphate binding family protein		Yes
40	W903_RS05245	2630716031	hypothetical protein		Yes
41	W903_RS05470	2630716078	type VII secretion protein EssA		Yes
42	W903_RS05900	2630716165	putative streptokinase-like protein		Yes
43	W903_RS06000	2630716184	hypothetical protein		Yes
44	W903_RS06255	2630716235	hypothetical protein		Yes
45	W903_RS06335	2630716252	hypothetical protein		Yes
46	W903_RS06560	2630716300	LPXTG cell wall anchor domain protein		No
47	W903_RS06570	2630716302	calcineurin-like phosphoesterase family protein		Yes
48	W903_RS06655	2630716320	gram-positive signal peptide, YSIRK family domain protein		Yes
49	W903_RS06880	2630716367	periplasmic binding family protein	fhuD	Yes
50	W903_RS06935	2630716378	LPXTG cell wall anchor domain protein		Yes
51	W903_RS06950	2630716381	fimbrial isopeptide formation D2 domain protein		No
52	W903_RS06955	2630716382	cell wall surface anchor family protein		Yes
53	W903_RS07070	2630716405	bacterial extracellular solute-binding s, 3 family protein		Yes
54	W903_RS07115	2630716414	bacterial extracellular solute-binding family protein		Yes
55	W903_RS07235	2630716436	lysine-arginine-ornithine-binding periplasmic family protein	glnP	Yes
56	W903_RS07270	2630716443	LPXTG cell wall anchor domain protein		Yes
57	W903_RS07275	2630716444	LPXTG cell wall anchor domain protein		Yes
58	W903_RS07355	2630716460	transglutaminase-like superfamily protein		Yes
59	W903_RS07465	2630716481	nickel ABC transporter, nickel/metallophore periplasmic binding protein	nikA	Yes
60	W903_RS07525	2630716493	manganese ABC transporter substrate-binding lipoprotein	mtsA	Yes
61	W903_RS07735	2630716535	receptor ligand binding region family protein		Yes
62	W903_RS07870	2630716563	putative ABC transporter extracellular-binding protein yckB		Yes
63	W903_RS08020	2630716593	bacterial extracellular solute-binding s, 3 family protein		Yes
64	W903_RS08210	2630716631	mannosyl-glycoendo-beta-N-acetylglucosaminidase family protein		Yes
65	W903_RS08560	2630716703	CHAP domain protein		Yes
66	W903_RS08585	2630716708	5'-nucleotidase, lipoprotein e(P4) family		Yes
67	W903_RS09160	2630716823	histidine triad domain protein		Yes
68	W903_RS09165	2630716824	lipoprotein	lmb	Yes
69	W903_RS09180	2630716827	trifunctional nucleotide phosphoesterase protein YfkN	cpdB	Yes
70	W903_RS09305	2630716851	PBP superfamily domain protein		Yes
71	W903_RS09400	2630716874	hypothetical protein		No
72	W903_RS09505	2630716897	CAMP factor B	cfb	Yes
73	W903_RS10585	2630716931	hypothetical protein		Yes
74	W903_RS10020	2630717000	lysM domain protein		Yes
75	W903_RS10165	2630717029	trypsin family protein	htrA	Yes

### Sheet: Conserved Knockdown Library
CRISPRi Library Gene Number	Gene-Protospacer ID	Protospacer Sequence
1	1-467	TTGTTCTACTAAATGCACTC
2	2-560	TTGTGCTCTTTGTGTTGCTA
2	2-841	GAAGTAGCCGTAAGATTAGA
3	3-74	ATAAGTATCCGCTAAAACTC
3	3-236	GTCTGTCATCCAAGAAAAGT
4	4-271	GTTACTGTCAGTGTTGTCTC
4	4-778	GATGCACCAGTTTCTACTTT
5	5-325	CCATATTGAATAATTCGCCC
5	5-476	ATTGAACGCCATATAAAATG
6	6-145	GAAGGGTAGCTTGATTCAGA
7	7-110	TGTCCAGTTGAAAGGCGCAT
7	7-578	ATCTGGACGTTCTGAAACAT
8	8-573	TTACATTAAAAGCTGTCAAA
8	8-945	TGAGTTGTTCTTGACTGATA
9	9-282	TTGCAGTCACTGTGGTATTG
10	10-89	AACTGCCAAGGCATGTTTAG
11	11-104	AATCGCTCCATTAGAATCCT
11	11-222	TTCCATCTTTATCTAAGCGA
12	12-121	GAAACAACCAATTCATCTTT
12	12-338	AGCAGTAACAGGCTCACCAT
13	13-44	TACTGCTAGGCTGGCGGTTG
18	18-183	GGCTAGCATTTAAGTACTTT
18	18-53	TGTACAGGCGATGGATAAAA
19	19-149	GTTAGCTGTTGGGGCTGTAA
19	19-456	GATTTACACCTGCTAGAAAT
20	20-281	AATTAAATTATAGCCACTAG
20	20-641	AACACCTGTTGCATACTGTG
21	21-300	CCCCCAAATTAGACGTATCA
21	21-422	CTTCACCTCTTCATATGCTG
24	24-199	GTTGATGGTTCAAAATCATG
24	24-432	CTGGAGACAACCATACGTGT
25	25-282	TAAAATTGTGCCATCCAACA
25	25-73	TGATTTGTAGCTAGGTTTAT
26	26-266	TTCTCCGCTTTTTTCCTTAA
26	26-373	ATATCTTCTACTTTTGTTTC
27	27-73	GTTGTCTTATTCGATGTAGA
29	29-515	AATAATATCTTCGATAGCCT
30	30-445	ATTACTTGTACAGAAGTTTC
30	30-59	ACCTGAGCAGGCAGCTAATG
32	32-294	AATAGGCATTATCAATACGT
34	34-102	CAATCTTACTATTGTCTTGA
34	34-325	AGTGGGACTTTGTGAGTCCC
35	35-205	AGTAAAAAGCCATCATCAGT
36	36-137	TGATTTATCATCAACACCAC
36	36-647	TGCGCCAGAAGCATATTGTG
37	37-320	TGTAACAATGTTTACTGCTA
37	37-57	CAGCATATGCTGGACTCGCT
38	38-541	TAATATTTAAATTGAGGGCA
38	38-89	GTTCTTTGACTCATTACCAC
39	39-101	TAAGGCGGTTGAACCAACGC
39	39-306	ATCCAGCTACTGCGACTTGA
40	40-403	GCTCCTAGGAAAACCACATC
40	40-56	AGCTAAAACAGCTTGAGAAG
41	41-47	TACTGATGTTTGACTCATAC
42	42-109	TCTACGTATTGGCGGTCACT
42	42-424	ACGTCAATCCAAAATTTGTT
43	43-147	ATTTCAAACGTAATTCTTCG
43	43-329	GTTTAATAATTGTATAGTGA
44	44-107	TTGTGACGTTGAGGTAGTTT
44	44-692	ATAAAGTTCAAGTGTCACCT
47	47-249	CCCTAATGCTTTCACCATTA
47	47-547	GCGTAAGGCTTCCAATTGTA
48	48-115	GTAGTTTGATCCGCAAAAAC
48	48-535	TTAGTCTCTGAACCTCCTGA
49	49-255	TCAGTTGCTTACCAAAAACG
49	49-547	ATAATAGTAAAAGTAGTGTT
50	50-104	TGTGATTGTTAGTTGATTAG
50	50-364	TCTGGTAATTCAATATAAAA
52	52-193	TTGCTTTCTGAGTGTGAAGT
52	52-688	AGAACAAAAACAACATCCAG
53	53-148	ACAAGCGCTTTAAACTCAAA
54	54-275	ATGTGGAAGTGAGAATACAT
54	54-769	TTAGCAGCGTCGTAATCCCA
55	55-118	TCAGAATCTTTAAATTCGAA
55	55-539	AACTGGTTGATCGTCCATAG
56	56-165	AAGAAGAACCAGTACTAGAC
56	56-256	TCACTAGGTGAGGGTTGCGA
57	57-118	TGAACGATAGTATTTGTAGT
57	57-292	GTAGAAGTACTCTCAACGAC
58	58-297	AGAGATGACTAGCTTTCACC
58	58-98	GATATAGTGATACTCACTGG
59	59-235	CTCCAGCTTTCCGCTAAAGC
60	60-199	GGTAATGGCTCATATTCATG
60	60-62	TTGATCCTGCTTGTTAGCAC
62	62-549	GTCCAGTTGATACATCTCGA
63	63-197	TGAACCTTTAAAAACAGCTT
63	63-370	TTAGGAACTGCTAAAACTGA
64	64-349	CTGTTTGTAGTATTAGTGCT
65	65-163	AGTGGAAACGTATTACTAGC
66	66-221	ACCTTGTAAATATAAAGCCT
66	66-298	AAATCTAAGATAATTGAATA
67	67-181	TCTTCTTTACTGATTTGGTC
67	67-339	CTTTATTAAAGACATAGCTA
68	68-416	CCAAGTGTGAGGGTCATACA
68	68-53	ACAAGCACATAAGCAAATTA
69	69-143	CTTTGCAATTGTGCTAGTGG
69	69-246	TGGCAACAGGCTGTGGATTT
70	70-210	CAGTTGCTGCATCAGAAGTA
70	70-66	AATCATTTGAGCATCCTGCT
72	72-109	TTTACATGATTTACCACTTG
72	72-288	TCAAATCATAAACTGTCTCA
73	73-136	TTTCTAGTGGCAGTTAGAGA
73	73-518	TTCTGAGTTACGCTCGCTAG
74	74-88	GATGCTGCGCTTACTGAAAG
75	75-246	AATGACTATAGAAGTCTGAT
75	75-573	TTGCATACTCAGTTCCAAGA

### Sheet: CRISPRi RT-qPCR
CRISPRi Library Gene Number	Gene-Protospacer ID	Relative Normalized Expression 1	Relative Normalized Expression 2	Relative Normalized Expression 3	Mean Normalized Expression
2	2-560	0.000378	0.000314	0.000268	0.00032
10	10-89	0.000359	0.000335	0.002667	0.00112033
1	1-467	0.004769	0.00025	0.000354	0.001791
5	5-325	0.002342	0.002285	0.002279	0.002302
5	5-476	0.002928	0.003111	0.002648	0.00289567
6	6-145	0.004988	0.004551	0.004301	0.00461333
8	8-573	0.005455	0.005955	0.005989	0.00579967
18	18-53	0.007157	0.007623	0.003747	0.00617567
11	11-104	0.006029	0.00567	0.006838	0.006179
9	9-282	0.006614	0.007294	0.00691	0.00693933
2	2-841	0.004774	0.005802	0.010774	0.00711667
54	54-275	0.005594	0.007248	0.009444	0.00742867
3	3-236	0.003862	0.005683	0.017415	0.00898667
4	4-778	0.009742	0.01087	0.010055	0.0102223
8	8-945	0.01306	0.008703	0.010993	0.0109187
20	20-281	0.015875	0.015875	0.015875	0.015875
7	7-110	0.01948	0.021371	0.020944	0.0205983
54	54-769	0.014712	0.025509	0.029045	0.0230887
12	12-338	0.026294	0.021537	0.02361	0.0238137
7	7-578	0.02314	0.02512	0.025027	0.024429
4	4-271	0.029889	0.032295	0.015531	0.025905
30	30-59	0.022761	0.020769	0.034325	0.0259517
60	60-199	0.030237	0.039264	0.04704	0.038847
66	66-221	0.048182	0	0.0945	0.0475607
58	58-98	0.039736	0.050506	0.082087	0.057443
3	3-74	0	0.092102	0.086841	0.0596477
58	58-297	0.050325	0.077464	0.051736	0.0598417
55	55-539	0.046327	0.075838	0.061291	0.061152
40	40-403	0.084896	0.059476	0.08365	0.0760073
32	32-294	0.05943	0.11633	0.088506	0.0880887
36	36-647	0.083982	0.091557	0.094682	0.0900737
19	19-149	0.085393	0.103661	0.08814	0.092398
11	11-222	0.085569	0.098831	0.096988	0.093796
19	19-456	0.09402	0.09402	0.09402	0.09402
66	66-298	0.097734	0.117805	0.090271	0.101937
25	25-73	0.074512	0.105082	0.137615	0.105736
63	63-197	0.094873	0.117784	0.105124	0.105927
18	18-183	0.078528	0.148961	0.114564	0.114018
42	42-424	0.095745	0.127788	0.134429	0.119321
75	75-246	0.08642	0.138905	0.138595	0.121307
57	57-292	0.01362	0.124863	0.228625	0.122369
34	34-325	0.125713	0.155435	0.149833	0.14366
56	56-256	0.095519	0.142375	0.200143	0.146012
56	56-165	0.115206	0.139946	0.195796	0.150316
60	60-62	0.155703	0.163939	0.138039	0.15256
73	73-136	0.110863	0.189785	0.157201	0.152616
47	47-249	0.116563	0.173059	0.171075	0.153566
13	13-44	0.122019	0.169625	0.172827	0.154824
29	29-515	0.145059	0.211487	0.110802	0.155783
26	26-266	0.232314	0.184055	0.086331	0.167567
42	42-109	0.147578	0.238789	0.16846	0.184942
72	72-109	0.173639	0.182754	0.206593	0.187662
52	52-688	0.191074	0.184016	0.20971	0.194933
12	12-121	0.159362	0.243034	0.190454	0.197617
64	64-349	0.165368	0.231529	0.248621	0.215173
57	57-118	0.17934	0.232802	0.245148	0.219097
26	26-373	0.215604	0.238076	0.228586	0.227422
25	25-282	0.327328	0.19215	0.16918	0.229553
75	75-573	0.183728	0.230747	0.278601	0.231025
74	74-88	0.171135	0.296742	0.288625	0.252167
62	62-549	0.186084	0.355337	0.275979	0.272467
63	63-370	0.046984	0.413936	0.369101	0.276674
47	47-547	0.156758	0.362307	0.327372	0.282146
36	36-137	0.262619	0.308728	0.288234	0.286527
50	50-104	0.192521	0.358042	0.310644	0.287069
52	52-193	0.156547	0.432429	0.272293	0.28709
68	68-53	0.823828	0.026797	0.024819	0.291815
69	69-246	0.263495	0.303035	0.310253	0.292261
20	20-641	0.331947	0.287387	0.281107	0.300147
53	53-148	0.327317	0.33942	0.360287	0.342341
55	55-118	0.246558	0.348178	0.440424	0.345053
49	49-547	0.357043	0.373424	0.319907	0.350125
27	27-73	0.15479	0.496658	0.433096	0.361515
21	21-422	0.359531	0.406335	0.320377	0.362081
24	24-199	0.348826	0.357103	0.406237	0.370722
49	49-255	0.292442	0.404271	0.452037	0.382917
65	65-163	0.510816	0.320889	0.326227	0.385977
24	24-432	0.360679	0.385987	0.43741	0.394692
37	37-57	0.66764	0.238423	0.298749	0.401604
67	67-181	0.656115	0.577691	0	0.411269
34	34-102	0.344018	0.471343	0.46307	0.426144
73	73-518	0.375648	0.430908	0.488833	0.431796
50	50-364	0.327213	0.480715	0.491457	0.433128
38	38-541	0.411672	0.474484	0.503974	0.463377
72	72-288	0.415263	0.493728	0.533482	0.480824
48	48-535	0.383225	0.555908	0.503578	0.480904
39	39-101	0.384899	0.445696	0.630084	0.486893
21	21-300	0.51004	0.559377	0.455062	0.50816
43	43-329	0.557913	0.48857	0.585026	0.543836
44	44-692	0.516114	0.5617	0.611111	0.562975
44	44-107	0.463957	0.703582	0.594873	0.587471
43	43-147	0.844158	0.642666	0.841827	0.776217
38	38-89	0.84097	0.853557	0.851625	0.848717
35	35-205	0.451069	1.22953	1.21776	0.96612
48	48-115	1.1129	0.943196	0.865909	0.974003
41	41-47	1.06606	0.764447	1.09508	0.975198
30	30-445	0.958873	1.09026	1.24296	1.09737
39	39-306	1.10931	1.32141	1.31512	1.24861
59	59-235	1.19418	1.30321	1.26104	1.25281
40	40-56	1.2162	0.897717	1.70022	1.27138
68	68-416	1.64661	1.444	2.15755	1.74939
67	67-339	1.02312	3.78324	0.609185	1.80518
69	69-143	0.809585	1.97653	2.87886	1.88833
37	37-320	2.17374	1.93224	1.8917	1.99923
70	70-66	2.63256	2.56612	2.79458	2.66442
70	70-210	2.23769	3.62645	2.57731	2.81382

### Sheet: CRISPRi Cytokine Profiling
IL-1β Screen	GBS Sample	Gene Target	IL-1β Replicate 1	IL-1β Replicate 2	IL-1β Replicate 3	TNF⍺ Screen	GBS Sample	Gene Target	TNF⍺ Replicate 1	TNF⍺ Replicate 2	TNF⍺ Replicate 3
	SrtA KO	SrtA	0.267297	0.129516	0.200278		SrtA KO	SrtA	0.239449	0.501541	0.212864
	36-137	36	0.423068	0.406066	0.37506		36-137	36	0.243519	0.356004	0.359244
	5-476	5	0.332708	0.889743	0.52588		40-403	40	0.235713	0.374052	0.522851
	6-145	6	0.837104	0.454073	0.466759		27-73	27	0.333128	0.429768	0.47403
	68-53	68	0.627852	0.614025	0.551353		8-945	8	0.262375	0.61295	0.381474
	49-255	49	0.565737	0.403954	0.825343		36-647	36	0.494598	0.477735	0.332322
	40-403	40	0.412082	0.853439	0.560763		68-53	68	0.446708	0.524738	0.354786
	27-73	27	0.524288	0.770849	0.600068		5-476	5	0.274382	0.455401	0.605057
	8-945	8	0.476815	0.907426	0.650992		6-145	6	0.399202	0.554042	0.398083
	36-647	36	0.460519	1.0957	0.552194		10-89	10	0.398829	0.523562	0.593717
	26-266	26	0.448786	1.25809	0.50456		47-547	47	0.465225	0.589896	0.489805
	47-547	47	0.695212	1.12146	0.405558		13-44	13	0.169428	0.778625	0.612065
	13-44	13	0.329174	0.999243	1.01835		12-338	12	0.507328	0.673371	0.401953
	58-98	58	0.023082	0.615269	1.71984		25-73	25	0.44606	0.67594	0.488235
	11-104	11	0.856487	1.17642	0.456731		26-266	26	0.425632	0.89501	0.304835
	12-121	12	0.717659	1.06838	0.714304		9-282	9	0.570306	0.68269	0.407639
	SecA-129	SecA	0.661971	1.25686	0.629021		2-841	2	0.47217	0.713724	0.479338
	19-149	19	0.687121	1.14287	0.801952		49-255	49	0.449585	0.470706	0.769135
	7-110	7	1.14665	0.982605	0.535717		19-149	19	0.452423	0.53166	0.754881
	63-370	63	0.867155	0.870145	0.933073		7-110	7	0.706917	0.705316	0.34818
	19-456	19	0.896784	1.12017	0.661511		3-236	3	0.607376	0.657771	0.509317
	8-573	8	0.945174	1.0266	0.707714		11-222	11	0.62204	0.630599	0.523935
	3-236	3	1.1357	1.05423	0.52223		3-74	3	0.060348	0.851533	0.875952
	25-73	25	0.875817	1.33015	0.639591		20-641	20	0.639567	0.717031	0.470979
	20-641	20	1.00841	1.19073	0.659133		7-578	7	0.676652	0.906225	0.284909
	9-282	9	0.968757	1.42729	0.47453		11-104	11	0.664664	0.806137	0.42159
	10-89	10	0.773741	1.11819	1.03791		18-53	18	0.660237	0.984734	0.344008
	3-74	3	0.065552	1.6409	1.22588		58-98	58	0.050386	0.551664	1.43049
	Sham	Control	1	1	1		12-121	12	0.582594	0.742643	0.745457
	SecA-317	SecA	0.962425	1.46219	0.602498		SecA-129	SecA	0.702739	0.810319	0.565639
	12-338	12	1.01099	1.50241	0.647004		8-573	8	0.767952	1.01721	0.486413
	11-222	11	1.02676	1.50153	0.643696		66-298	66	0.854376	1.1832	0.275699
	7-578	7	1.22021	1.39337	0.573631		25-282	25	0.838161	1.20558	0.281347
	39-101	39	1.16331	1.4581	0.628125		34-102	34	1.13211	0.742081	0.550359
	34-102	34	1.19846	1.56283	0.490178		63-197	63	0.775546	1.17871	0.479643
	18-53	18	1.11043	1.59878	0.578563		19-456	19	1.08337	0.656846	0.760593
	64-349	64	0.954426	0.991383	1.34566		74-88	74	0.880543	0.796456	0.872091
	21-422	21	0.954066	1.47663	0.875671		72-288	72	0.721624	0.851476	0.992385
	55-539	55	1.06966	0.873266	1.39568		62-549	62	1.06953	0.863191	0.677869
	62-549	62	1.20401	1.27944	0.893127		18-183	18	1.08995	1.13497	0.388865
	25-282	25	1.23043	1.72675	0.450913		4-778	4	0.731001	1.4726	0.533753
	74-88	74	1.06294	1.0501	1.32481		63-370	63	1.13401	0.883158	0.843613
	54-769	54	1.26443	0.945783	1.26561		21-422	21	0.886608	0.988776	1.04508
	18-183	18	1.34832	1.54254	0.61214		64-349	64	0.907488	1.08922	0.938585
	2-841	2	0.896642	1.64055	0.976513		54-275	54	0.836826	0.935602	1.22045
	66-298	66	1.16742	1.811	0.558643		Sham	Control	1	1	1
	72-288	72	1.01697	1.29653	1.27851		47-249	47	0.885432	1.36815	0.809795
	54-275	54	1.01806	1.20169	1.37677		55-539	55	1.01643	0.855922	1.20395
	4-778	4	1.01439	1.68995	0.892962		73-136	73	1.09191	0.884301	1.16245
	69-246	69	0.808549	1.24508	1.62502		SecA-317	SecA	1.34521	1.06862	0.769156
	57-292	57	1.18256	0.983218	1.69391		56-256	56	1.00208	0.987141	1.53171
	47-249	47	1.30359	2.00414	0.752893		57-118	57	1.06985	1.19203	1.26176
	65-163	65	1.39128	1.57842	1.12464		39-101	39	1.44142	1.19263	0.930741
	SecA2-144	SecA2	1.17833	1.64841	1.38138		57-292	57	0.834443	0.752423	2.00811
	37-57	37	1.03361	2.16019	1.07894		69-246	69	1.00156	1.21226	1.39222
	56-165	56	1.33665	1.78258	1.23436		66-221	66	1.22266	0.753264	1.64452
	38-541	38	1.59215	1.93316	0.838377		52-193	52	1.00715	1.57508	1.05739
	57-118	57	1.48642	1.5166	1.36779		42-424	42	1.58484	1.77124	0.532077
	56-256	56	1.27363	1.19233	1.96256		54-769	54	1.13385	1.32168	1.45282
	66-221	66	1.4809	1.10222	1.86574		56-165	56	1.08272	1.50981	1.43654
	SecA2-275	SecA2	1.65072	1.78462	1.0772		53-148	53	1.74657	1.35095	0.946497
	24-432	24	1.66107	1.88194	0.974649		26-373	26	1.37878	1.99945	0.685814
	52-193	52	1.39409	1.91704	1.20657		2-560	2	1.4427	1.89927	0.741144
	42-109	42	1.72419	1.44163	1.36776		72-109	72	0.92913	1.08685	2.12056
	63-197	63	2.23056	1.59655	0.753102		65-163	65	1.88419	1.4602	0.850887
	26-373	26	1.33529	2.44895	0.821859		58-297	58	1.18518	1.3365	1.70214
	55-118	55	1.63717	2.02209	1.06708		5-325	5	1.2177	1.68091	1.35085
	5-325	5	1.56893	2.15579	1.2754		37-57	37	1.45004	1.60858	1.21446
	53-148	53	2.27659	1.82358	0.903642		50-104	50	1.53066	2.05579	0.776399
	72-109	72	1.20762	1.04551	2.82335		20-281	20	1.48643	1.51086	1.53245
	52-688	52	1.74758	1.8981	1.47965		73-518	73	2.1268	1.52013	1.12517
	42-424	42	2.12402	2.26596	0.760253		24-432	24	1.72816	2.08671	1.04265
	73-136	73	1.50299	1.4396	2.28848		52-688	52	1.69455	1.79411	1.40118
	50-364	50	1.83683	2.14285	1.2982		48-535	48	1.96874	2.12168	0.922807
	50-104	50	2.17504	2.14937	0.972616		42-109	42	1.52317	1.90636	1.76811
	58-297	58	1.28115	2.21956	1.82684		SecA2-144	SecA2	1.8861	1.38101	2.02183
	1-467	1	2.03705	2.29858	1.08336		49-547	49	2.30138	1.83972	1.34664
	60-62	60	1.24153	2.61567	1.79845		75-573	75	3.30993	1.54623	0.673316
	20-281	20	1.53249	2.39547	1.73631		SecA2-275	SecA2	2.08256	2.04426	1.44778
	73-518	73	2.35868	1.77158	1.57114		55-118	55	2.14419	1.33212	2.11203
	75-573	75	2.59088	1.88784	1.39388		60-62	60	1.95952	1.65713	2.07298
	48-535	48	2.22616	2.66056	1.0145		75-246	75	2.8508	1.93842	0.937574
	49-547	49	2.25481	2.65309	1.2851		29-515	29	2.21705	2.77569	0.773339
	75-246	75	2.8768	2.15331	1.28786		38-541	38	2.86998	2.18007	0.880575
	29-515	29	2.46449	2.87894	1.15437		50-364	50	1.7824	2.69467	1.48012
	2-560	2	2.44811	2.909	1.15886		1-467	1	3.12583	2.14739	0.844488
	30-59	30	2.37391	4.04463	0.848033		30-59	30	2.72996	2.7689	0.679034
	24-199	24	2.669	3.76299	1.2207		24-199	24	2.57662	3.86749	0.858274
	60-199	60	2.31252	4.2113	1.82973		4-271	4	3.11238	3.26008	0.952102
	32-294	32	2.78799	4.03805	1.61021		32-294	32	2.64288	2.9204	1.95305
	34-325	34	3.71411	4.2493	1.0658		34-325	34	4.00423	3.75181	0.824851
	4-271	4	3.94892	5.54242	1.09951		60-199	60	3.59187	3.73032	2.74629
